# Data and Diversity Driven Development of a Shotgun Crystallisation Screen using the Protein Data Bank

**DOI:** 10.1101/2021.08.11.456002

**Authors:** Gabriel Abrahams, Janet Newman

## Abstract

Protein crystallisation has for decades been a critical and restrictive step in macro-molecular structure determination via X-ray diffraction. Crystallisation typically involves a multi-stage exploration of the available chemical space, beginning with an initial sampling (screening) followed by iterative refinement (optimisation). Effective screening is important for reducing the number of optimisation rounds required, reducing the cost and time required to determine a structure. Here, we propose an initial screen (Shotgun II) derived from analysis of the up-to-date Protein Data Bank (PDB) and compare it with the previously derived (2014) Shotgun I screen. In an update to that analysis, we clarify that the Shotgun approach entails finding the crystallisation conditions which cover the most diverse space of proteins by sequence found in the PDB - which can be mapped to the well known Maximum Coverage problem in computer science. With this realisation we are able to apply a more effective algorithm for selecting conditions, such that the Shotgun II screen outperforms the Shotgun I screen both in protein coverage and quantity of data input. Our data demonstrates that the Shotgun I screen, compared with alternatives, has been remarkably successful over the seven years it has been in use, indicating that Shotgun II is likely to be a highly effective screen.
