## Supplementary material for "Data and Diversity Driven Development of a Shotgun Crystallisation Screen using the Protein Data Bank": Morpheus counts.xlsx

### Sheet: Sheet1
A01	7
A02	11
A03	4
A04	2
A05	3
A06	4
A07	7
A08	4
A09	5
A10	2
A11	3
A12	3
B01	2
B02	11
B03	2
B04	3
B05	3
B06	3
B07	1
B08	1
B09	2
B10	1
B11	2
B12	3
C01	3
C02	2
C03	0
C04	4
C05	3
C06	4
C07	2
C08	4
C09	4
C10	2
C11	0
C12	6
D01	1
D02	1
D03	1
D04	6
D05	0
D06	5
D07	0
D08	4
D09	7
D10	2
D11	1
D12	2
E01	2
E02	1
E03	3
E04	3
E05	3
E06	1
E07	0
E08	5
E09	5
E10	4
E11	1
E12	8
F01	4
F02	2
F03	1
F04	1
F05	1
F06	0
F07	0
F08	0
F09	1
F10	2
F11	0
F12	5
G01	3
G02	8
G03	2
G04	2
G05	5
G06	4
G07	5
G08	3
G09	5
G10	0
G11	0
G12	3
H01	7
H02	5
H03	4
H04	2
H05	4
H06	7
H07	2
H08	1
H09	1
H10	1
H11	5
H12	4
