## Supplementary material for "Data and Diversity Driven Development of a Shotgun Crystallisation Screen using the Protein Data Bank": Shotgun II Greedy 0.3.csv

Name: Shotgun II Greedy 0.3
Owner: c3@csiro.au
Number of wells: 96
Setup Date: -
Well	pH	Buffer				Chem 1				Chem 2				Chem 3				Chem 4
A1		0.1	M	tris chloride	pH 8.5	0.2	M	magnesium chloride		30	w/v	polyethylene glycol 4000
A2						20	w/v	polyethylene glycol 3350
A3		0.1	M	sodium hepes	pH 7.5	10	v/v	2-propanol		20	w/v	polyethylene glycol 4000
A4		0.1	M	tris chloride	pH 8.5	30	w/v	polyethylene glycol 4000		0.2	M	sodium acetate
A5		0.1	M	tris chloride	pH 8.5	2	M	ammonium sulfate
A6		0.1	M	bis-tris chloride	pH 5.5	25	w/v	polyethylene glycol 3350
A7		0.1	M	sodium hepes	pH 7.5	2	M	ammonium sulfate		2	v/v	polyethylene glycol 400
A8		0.1	M	sodium hepes	pH 7.5	1.4	M	trisodium citrate
A9		0.1	M	tris chloride	pH 8.5	0.2	M	lithium sulfate		30	w/v	polyethylene glycol 4000
A10		0.1	M	sodium mes	pH 6.5	12	w/v	polyethylene glycol 20000
A11						25	w/v	polyethylene glycol 1500
A12		0.1	M	sodium cacodylate	pH 6.5	0.2	M	magnesium acetate		20	w/v	polyethylene glycol 8000
B1		0.1	M	sodium hepes	pH 7.5	0.2	M	magnesium chloride		25	w/v	polyethylene glycol 3350
B2						2	M	ammonium sulfate
B3		0.1	M	sodium mes	pH 6.5	0.2	M	ammonium sulfate		30	w/v	polyethylene glycol monomethyl ether 5000
B4		0.1	M	sodium mes	pH 6.5	1.6	M	ammonium sulfate		10	v/v	dioxane
B5		0.1	M	trisodium citrate-citric acid	pH 5.6	20	v/v	2-propanol		20	w/v	polyethylene glycol 4000
B6						2	M	ammonium sulfate
B7		0.1	M	sodium hepes	pH 7.5	20	w/v	polyethylene glycol 10000
B8						20	w/v	polyethylene glycol 3350		0.2	M	trisodium citrate
B9		0.1	M	trisodium citrate-citric acid	pH 5.5	20	w/v	polyethylene glycol 3000
B10		0.1	M	sodium hepes	pH 7.5	20	w/v	polyethylene glycol 8000
B11		0.1	M	sodium hepes	pH 7.5	0.2	M	calcium chloride		28	v/v	polyethylene glycol 400
B12		0.1	M	sodium hepes	pH 7.5	1.5	M	lithium sulfate
C1		0.1	M	sodium acetate-acetic acid	pH 4.6	0.2	M	ammonium acetate		30	w/v	polyethylene glycol 4000
C2		0.1	M	sodium acetate-acetic acid	pH 4.6	2	M	sodium formate
C3		0.1	M	trisodium citrate-citric acid	pH 5.6	0.2	M	ammonium acetate		30	w/v	polyethylene glycol 4000
C4		0.1	M	sodium cacodylate	pH 6.5	0.2	M	ammonium sulfate		30	w/v	polyethylene glycol 8000
C5		0.1	M	sodium cacodylate	pH 6.5	0.2	M	calcium acetate		18	w/v	polyethylene glycol 8000
C6		0.1	M	sodium hepes	pH 7.5	5	v/v	2-methyl-2,4-pentanediol		10	w/v	polyethylene glycol 6000
C7		0.2	M	triammonium citrate-citric acid	pH 7.0	20	w/v	polyethylene glycol 3350
C8		0.1	M	tris chloride	pH 8.5	0.2	M	magnesium chloride		20	w/v	polyethylene glycol 8000
C9		0.1	M	sodium mes	pH 6.5	1.6	M	magnesium sulfate
C10		0.1	M	tris chloride	pH 8.5	25	w/v	polyethylene glycol 3350
C11		0.1	M	sodium hepes	pH 7.5	0.2	M	magnesium chloride		30	v/v	polyethylene glycol 400
C12		0.1	M	sodium cacodylate	pH 6.5	0.2	M	sodium acetate		30	w/v	polyethylene glycol 8000
D1		0.1	M	trisodium citrate-citric acid	pH 5.6	2	M	ammonium sulfate		0.2	M	potassium sodium tartrate
D2		2.4	M	sodium malonate-malonic acid	pH 7.0
D3						20	w/v	polyethylene glycol 3350		0.2	M	sodium formate
D4		0.1	M	sodium cacodylate	pH 6.5	1	M	trisodium citrate
D5		0.1	M	bis-tris chloride	pH 6.5	20	w/v	polyethylene glycol monomethyl ether 5000
D6		0.1	M	trisodium citrate-citric acid	pH 5.6	0.5	M	ammonium sulfate		1	M	lithium sulfate
D7		0.1	M	sodium hepes	pH 7.5	1.6	M	ammonium sulfate		0.1	M	sodium chloride
D8		0.1	M	sodium acetate-acetic acid	pH 4.6	8	w/v	polyethylene glycol 4000
D9						4	M	sodium formate
D10		0.1	M	bis-tris chloride	pH 5.5	0.1	M	ammonium acetate		17	w/v	polyethylene glycol 10000
D11						20	w/v	polyethylene glycol 3350		0.2	M	potassium sodium tartrate
D12						0.2	M	magnesium formate		20	w/v	polyethylene glycol 3350
E1		0.1	M	sodium mes	pH 6.0	0.2	M	calcium acetate		20	w/v	polyethylene glycol 8000
E2		0.1	M	sodium cacodylate	pH 6.5	2	M	ammonium sulfate		0.2	M	sodium chloride
E3		0.1	M	bis-tris chloride	pH 6.5	28	w/v	polyethylene glycol monomethyl ether 2000
E4		0.1	M	sodium acetate-acetic acid	pH 4.6	30	v/v	2-methyl-2,4-pentanediol		0.02	M	calcium chloride
E5						20	w/v	polyethylene glycol 3350		0.2	M	potassium thiocyanate
E6						60	v/v	tacsimate	pH 7.0
E7						0.2	M	diammonium hydrogen citrate		20	w/v	polyethylene glycol 3350
E8		0.1	M	bis-tris chloride	pH 6.5	0.05	M	calcium chloride		30	v/v	polyethylene glycol monomethyl ether 550
E9						0.2	M	ammonium chloride		20	w/v	polyethylene glycol 3350
E10		0.1	M	ches	pH 9.5	20	w/v	polyethylene glycol 8000
E11		0.1	M	sodium hepes	pH 7.0	30	w/v	jeffamine ed-2001	pH 7.0
E12						0.2	M	calcium chloride		20	w/v	polyethylene glycol 3350
F1						20	w/v	polyethylene glycol 3350		0.2	M	sodium thiocyanate
F2		0.1	M	sodium mes	pH 6.5	25	v/v	polyethylene glycol monomethyl ether 550		0.01	M	zinc sulfate
F3						2.1	M	sodium dl-malate	pH 7.0
F4		0.1	M	phosphate-citrate	pH 4.2	0.2	M	sodium chloride		20	w/v	polyethylene glycol 8000
F5		0.1	M	sodium hepes	pH 7.5	0.05	M	magnesium chloride		30	v/v	polyethylene glycol monomethyl ether 550
F6						0.1	M	potassium thiocyanate		30	w/v	polyethylene glycol monomethyl ether 2000
F7		0.1	M	sodium hepes	pH 7.5	70	v/v	2-methyl-2,4-pentanediol
F8		0.2	M	sodium malonate	pH 7.0	20	w/v	polyethylene glycol 3350
F9		0.1	M	sodium bicine	pH 9.0	20	w/v	polyethylene glycol 6000
F10		0.1	M	tris chloride	pH 7.0	0.2	M	calcium acetate		20	w/v	polyethylene glycol 3000
F11		0.1	M	trisodium citrate-citric acid	pH 3.5	25	w/v	polyethylene glycol 3350
F12		0.1	M	tris chloride	pH 8.5	20	v/v	ethanol
G1		0.1	M	sodium hepes	pH 7.5	0.8	M	potassium sodium tartrate
G2						0.2	M	magnesium acetate		20	w/v	polyethylene glycol 3350
G3						20	v/v	glycerol		24	w/v	polyethylene glycol 1500
G4						20	w/v	polyethylene glycol 3350		0.2	M	tripotassium citrate
G5						20	w/v	polyethylene glycol 3350		0.2	M	ammonium formate
G6						20	w/v	polyethylene glycol 3350		0.2	M	sodium fluoride
G7						0.2	M	ammonium dihydrogen phosphate		20	w/v	polyethylene glycol 3350
G8						2.8	M	sodium acetate
G9		0.1	M	sodium bicine	pH 9.0	2	v/v	dioxane		10	w/v	polyethylene glycol 20000
G10		0.1	M	sodium cacodylate	pH 6.5	0.2	M	calcium acetate		40	v/v	polyethylene glycol 300
G11		0.1	M	tris chloride	pH 8.5	20	w/v	polyethylene glycol monomethyl ether 2000		0.2	M	trimethylamine n-oxide
G12		0.1	M	tris chloride	pH 8.5	2	M	ammonium dihydrogen phosphate
H1						12.5	v/v	2-methyl-2,4-pentanediol		12.5	w/v	polyethylene glycol 1000		12.5	w/v	polyethylene glycol 3350
H2		0.1	M	phosphate-citrate	pH 4.2	40	v/v	polyethylene glycol 300
H3						20	w/v	polyethylene glycol 3350		0.2	M	sodium acetate
H4		0.1	M	sodium mes	pH 6.5	1.8	M	ammonium sulfate		0.01	M	cobalt chloride
H5		0.1	M	imidazole	pH 8.0	1	M	trisodium citrate
H6		0.1	M	trisodium citrate-citric acid	pH 3.5	2	M	ammonium sulfate
H7						0.2	M	ammonium sulfate		30	w/v	polyethylene glycol 8000
H8		0.1	M	sodium mes	pH 6.5	30	w/v	polyethylene glycol 4000
H9		0.1	M	caps	pH 10.5	2	M	ammonium sulfate		0.2	M	lithium sulfate
H10						20	v/v	glycerol		0.04	M	potassium dihydrogen phosphate		16	w/v	polyethylene glycol 8000
H11		0.1	M	sodium hepes	pH 7.5	0.8	M	potassium dihydrogen phosphate		0.8	M	sodium dihydrogen phosphate
H12		0.1	M	trisodium citrate-citric acid	pH 5.0	20	w/v	polyethylene glycol 6000
