## Supplementary material for "Data and Diversity Driven Development of a Shotgun Crystallisation Screen using the Protein Data Bank": Shotgun II Greedy 0.4.csv

Name: Shotgun II Greedy 0.4
Owner: c3@csiro.au
Number of wells: 96
Setup Date: -
Well	pH	Buffer				Chem 1				Chem 2				Chem 3				Chem 4
A1		0.1	M	tris chloride	pH 8.5	0.2	M	magnesium chloride		30	w/v	polyethylene glycol 4000
A2						20	w/v	polyethylene glycol 3350
A3		0.1	M	sodium hepes	pH 7.5	10	v/v	2-propanol		20	w/v	polyethylene glycol 4000
A4		0.1	M	tris chloride	pH 8.5	2	M	ammonium sulfate
A5		0.1	M	bis-tris chloride	pH 5.5	25	w/v	polyethylene glycol 3350
A6		0.1	M	sodium hepes	pH 7.5	2	M	ammonium sulfate		2	v/v	polyethylene glycol 400
A7		0.1	M	sodium hepes	pH 7.5	1.4	M	trisodium citrate
A8		0.1	M	sodium mes	pH 6.5	12	w/v	polyethylene glycol 20000
A9						25	w/v	polyethylene glycol 1500
A10		0.1	M	sodium cacodylate	pH 6.5	0.2	M	magnesium acetate		20	w/v	polyethylene glycol 8000
A11		0.1	M	sodium acetate-acetic acid	pH 4.6	2	M	ammonium sulfate
A12		0.1	M	sodium mes	pH 6.5	0.2	M	ammonium sulfate		30	w/v	polyethylene glycol monomethyl ether 5000
B1		0.1	M	trisodium citrate-citric acid	pH 5.6	20	v/v	2-propanol		20	w/v	polyethylene glycol 4000
B2						2	M	ammonium sulfate
B3		0.1	M	sodium hepes	pH 7.5	20	w/v	polyethylene glycol 10000
B4						20	w/v	polyethylene glycol 3350		0.2	M	trisodium citrate
B5		0.1	M	trisodium citrate-citric acid	pH 5.5	20	w/v	polyethylene glycol 3000
B6		0.1	M	sodium hepes	pH 7.5	20	w/v	polyethylene glycol 8000
B7		0.1	M	sodium hepes	pH 7.5	0.2	M	calcium chloride		28	v/v	polyethylene glycol 400
B8		0.1	M	sodium hepes	pH 7.5	1.5	M	lithium sulfate
B9		0.1	M	sodium acetate-acetic acid	pH 4.6	2	M	sodium formate
B10		0.1	M	sodium hepes	pH 7.5	5	v/v	2-methyl-2,4-pentanediol		10	w/v	polyethylene glycol 6000
B11		0.2	M	triammonium citrate-citric acid	pH 7.0	20	w/v	polyethylene glycol 3350
B12		0.1	M	sodium mes	pH 6.5	1.6	M	magnesium sulfate
C1		0.1	M	tris chloride	pH 8.5	25	w/v	polyethylene glycol 3350
C2		0.1	M	trisodium citrate-citric acid	pH 5.6	2	M	ammonium sulfate		0.2	M	potassium sodium tartrate
C3		2.4	M	sodium malonate-malonic acid	pH 7.0
C4						20	w/v	polyethylene glycol 3350		0.2	M	sodium formate
C5		0.1	M	bis-tris chloride	pH 6.5	20	w/v	polyethylene glycol monomethyl ether 5000
C6						4	M	sodium formate
C7						20	w/v	polyethylene glycol 3350		0.2	M	potassium sodium tartrate
C8						0.2	M	magnesium formate		20	w/v	polyethylene glycol 3350
C9		0.1	M	sodium mes	pH 6.0	0.2	M	calcium acetate		20	w/v	polyethylene glycol 8000
C10		0.1	M	sodium cacodylate	pH 6.5	2	M	ammonium sulfate		0.2	M	sodium chloride
C11		0.1	M	bis-tris chloride	pH 6.5	28	w/v	polyethylene glycol monomethyl ether 2000
C12		0.1	M	sodium acetate-acetic acid	pH 4.6	30	v/v	2-methyl-2,4-pentanediol		0.02	M	calcium chloride
D1						20	w/v	polyethylene glycol 3350		0.2	M	potassium thiocyanate
D2						60	v/v	tacsimate	pH 7.0
D3						0.2	M	diammonium hydrogen citrate		20	w/v	polyethylene glycol 3350
D4		0.1	M	bis-tris chloride	pH 6.5	0.05	M	calcium chloride		30	v/v	polyethylene glycol monomethyl ether 550
D5						0.2	M	ammonium chloride		20	w/v	polyethylene glycol 3350
D6		0.1	M	ches	pH 9.5	20	w/v	polyethylene glycol 8000
D7		0.1	M	sodium hepes	pH 7.0	30	w/v	jeffamine ed-2001	pH 7.0
D8						0.2	M	calcium chloride		20	w/v	polyethylene glycol 3350
D9						20	w/v	polyethylene glycol 3350		0.2	M	sodium thiocyanate
D10		0.1	M	sodium mes	pH 6.5	25	v/v	polyethylene glycol monomethyl ether 550		0.01	M	zinc sulfate
D11						2.1	M	sodium dl-malate	pH 7.0
D12		0.1	M	sodium hepes	pH 7.5	4.3	M	sodium chloride
E1		0.1	M	phosphate-citrate	pH 4.2	0.2	M	sodium chloride		20	w/v	polyethylene glycol 8000
E2		0.1	M	tris chloride	pH 8.5	8	w/v	polyethylene glycol 8000
E3		0.1	M	sodium hepes	pH 7.5	0.05	M	magnesium chloride		30	v/v	polyethylene glycol monomethyl ether 550
E4		0.08	M	sodium cacodylate	pH 6.5	0.16	M	calcium acetate		20	v/v	glycerol		14.4	w/v	polyethylene glycol 8000
E5						0.1	M	potassium thiocyanate		30	w/v	polyethylene glycol monomethyl ether 2000
E6		0.2	M	sodium malonate	pH 7.0	20	w/v	polyethylene glycol 3350
E7		0.1	M	sodium bicine	pH 9.0	20	w/v	polyethylene glycol 6000
E8		0.1	M	tris chloride	pH 7.0	0.2	M	calcium acetate		20	w/v	polyethylene glycol 3000
E9		0.1	M	trisodium citrate-citric acid	pH 3.5	25	w/v	polyethylene glycol 3350
E10		0.1	M	tris chloride	pH 8.5	20	v/v	ethanol
E11		0.1	M	sodium hepes	pH 7.5	0.8	M	potassium sodium tartrate
E12						0.2	M	magnesium acetate		20	w/v	polyethylene glycol 3350
F1						20	v/v	glycerol		24	w/v	polyethylene glycol 1500
F2						20	w/v	polyethylene glycol 3350		0.2	M	tripotassium citrate
F3						20	w/v	polyethylene glycol 3350		0.2	M	ammonium formate
F4						20	w/v	polyethylene glycol 3350		0.2	M	sodium fluoride
F5						0.2	M	ammonium dihydrogen phosphate		20	w/v	polyethylene glycol 3350
F6						2.8	M	sodium acetate
F7		0.1	M	sodium bicine	pH 9.0	2	v/v	dioxane		10	w/v	polyethylene glycol 20000
F8		0.1	M	sodium cacodylate	pH 6.5	0.2	M	calcium acetate		40	v/v	polyethylene glycol 300
F9		0.1	M	tris chloride	pH 8.5	20	w/v	polyethylene glycol monomethyl ether 2000		0.2	M	trimethylamine n-oxide
F10		0.1	M	tris chloride	pH 8.5	2	M	ammonium dihydrogen phosphate
F11						12.5	v/v	2-methyl-2,4-pentanediol		12.5	w/v	polyethylene glycol 1000		12.5	w/v	polyethylene glycol 3350
F12		0.1	M	phosphate-citrate	pH 4.2	40	v/v	polyethylene glycol 300
G1						20	w/v	polyethylene glycol 3350		0.2	M	sodium acetate
G2		0.1	M	imidazole	pH 8.0	1	M	trisodium citrate
G3		0.1	M	trisodium citrate-citric acid	pH 3.5	2	M	ammonium sulfate
G4						0.2	M	ammonium sulfate		30	w/v	polyethylene glycol 8000
G5		0.1	M	sodium mes	pH 6.5	30	w/v	polyethylene glycol 4000
G6		0.1	M	caps	pH 10.5	2	M	ammonium sulfate		0.2	M	lithium sulfate
G7						20	v/v	glycerol		0.04	M	potassium dihydrogen phosphate		16	w/v	polyethylene glycol 8000
G8		0.1	M	sodium hepes	pH 7.5	0.8	M	potassium dihydrogen phosphate		0.8	M	sodium dihydrogen phosphate
G9		0.1	M	trisodium citrate-citric acid	pH 5.0	20	w/v	polyethylene glycol 6000
G10						20	w/v	polyethylene glycol 3350		0.2	M	potassium chloride
G11		0.1	M	sodium hepes	pH 7.5	0.05	M	cadmium sulfate		1	M	sodium acetate
G12		0.1	M	sodium acetate-acetic acid	pH 4.5	3	M	sodium chloride
H1		0.1	M	sodium bicine	pH 9.0	2.4	M	ammonium sulfate
H2						20	w/v	polyethylene glycol 3350		0.2	M	diammonium tartrate
H3						0.2	M	sodium chloride
H4		0.1	M	ches	pH 9.5	30	w/v	polyethylene glycol 3000
H5		0.1	M	sodium mes	pH 6.0	1	M	lithium chloride		20	w/v	polyethylene glycol 6000
H6		0.1	M	sodium cacodylate	pH 6.5	1.4	M	sodium acetate
H7						20	w/v	polyethylene glycol 3350		0.2	M	sodium nitrate
H8						20	w/v	polyethylene glycol 3350		0.2	M	sodium chloride
H9		0.1	M	imidazole	pH 8.0	0.2	M	calcium acetate		10	w/v	polyethylene glycol 8000
H10		0.1	M	tris chloride	pH 8.5	0.2	M	lithium sulfate		40	v/v	polyethylene glycol 400
H11		0.1	M	sodium acetate-acetic acid	pH 4.6	0.1	M	cadmium chloride		30	v/v	polyethylene glycol 400
H12		0.1	M	trisodium citrate-citric acid	pH 5.6	1	M	ammonium dihydrogen phosphate
