## Supplementary material for "Data and Diversity Driven Development of a Shotgun Crystallisation Screen using the Protein Data Bank": Shotgun II Greedy 0.5.csv

Name: Shotgun II Greedy 0.5
Owner: c3@csiro.au
Number of wells: 96
Setup Date: -
Well	pH	Buffer				Chem 1				Chem 2				Chem 3				Chem 4
A1		0.1	M	tris chloride	pH 8.5	0.2	M	magnesium chloride		30	w/v	polyethylene glycol 4000
A2						20	w/v	polyethylene glycol 3350
A3		0.1	M	sodium hepes	pH 7.5	10	v/v	2-propanol		20	w/v	polyethylene glycol 4000
A4		0.1	M	tris chloride	pH 8.5	2	M	ammonium sulfate
A5		0.1	M	bis-tris chloride	pH 5.5	25	w/v	polyethylene glycol 3350
A6		0.1	M	sodium hepes	pH 7.5	2	M	ammonium sulfate		2	v/v	polyethylene glycol 400
A7		0.1	M	sodium hepes	pH 7.5	1.4	M	trisodium citrate
A8		0.1	M	sodium mes	pH 6.5	12	w/v	polyethylene glycol 20000
A9						25	w/v	polyethylene glycol 1500
A10		0.1	M	sodium cacodylate	pH 6.5	0.2	M	magnesium acetate		20	w/v	polyethylene glycol 8000
A11		0.1	M	sodium mes	pH 6.5	0.2	M	ammonium sulfate		30	w/v	polyethylene glycol monomethyl ether 5000
A12		0.1	M	sodium hepes	pH 7.5	5	v/v	2-methyl-2,4-pentanediol		10	w/v	polyethylene glycol 6000
B1		0.2	M	triammonium citrate-citric acid	pH 7.0	20	w/v	polyethylene glycol 3350
B2		2.4	M	sodium malonate-malonic acid	pH 7.0
B3						20	w/v	polyethylene glycol 3350		0.2	M	sodium formate
B4		0.1	M	trisodium citrate-citric acid	pH 5.6	0.5	M	ammonium sulfate		1	M	lithium sulfate
B5						20	w/v	polyethylene glycol 3350		0.2	M	potassium sodium tartrate
B6						0.2	M	magnesium formate		20	w/v	polyethylene glycol 3350
B7		0.1	M	sodium mes	pH 6.0	0.2	M	calcium acetate		20	w/v	polyethylene glycol 8000
B8		0.1	M	sodium acetate-acetic acid	pH 4.6	30	v/v	2-methyl-2,4-pentanediol		0.02	M	calcium chloride
B9						20	w/v	polyethylene glycol 3350		0.2	M	potassium thiocyanate
B10						60	v/v	tacsimate	pH 7.0
B11						0.2	M	diammonium hydrogen citrate		20	w/v	polyethylene glycol 3350
B12		0.1	M	bis-tris chloride	pH 6.5	0.05	M	calcium chloride		30	v/v	polyethylene glycol monomethyl ether 550
C1						0.2	M	ammonium chloride		20	w/v	polyethylene glycol 3350
C2		0.1	M	ches	pH 9.5	20	w/v	polyethylene glycol 8000
C3						0.2	M	calcium chloride		20	w/v	polyethylene glycol 3350
C4						20	w/v	polyethylene glycol 3350		0.2	M	sodium thiocyanate
C5		0.1	M	sodium mes	pH 6.5	25	v/v	polyethylene glycol monomethyl ether 550		0.01	M	zinc sulfate
C6						2.1	M	sodium dl-malate	pH 7.0
C7		0.1	M	phosphate-citrate	pH 4.2	0.2	M	sodium chloride		20	w/v	polyethylene glycol 8000
C8		0.1	M	sodium hepes	pH 7.5	0.05	M	magnesium chloride		30	v/v	polyethylene glycol monomethyl ether 550
C9		0.1	M	tris chloride	pH 8.5	0.2	M	lithium sulfate		25	w/v	polyethylene glycol 3350
C10		0.1	M	sodium bicine	pH 9.0	20	w/v	polyethylene glycol 6000
C11		0.1	M	tris chloride	pH 7.0	0.2	M	calcium acetate		20	w/v	polyethylene glycol 3000
C12		0.1	M	trisodium citrate-citric acid	pH 3.5	25	w/v	polyethylene glycol 3350
D1						0.2	M	magnesium acetate		20	w/v	polyethylene glycol 3350
D2						20	v/v	glycerol		24	w/v	polyethylene glycol 1500
D3						20	w/v	polyethylene glycol 3350		0.2	M	tripotassium citrate
D4						20	w/v	polyethylene glycol 3350		0.2	M	ammonium formate
D5						20	w/v	polyethylene glycol 3350		0.2	M	sodium fluoride
D6						0.2	M	ammonium dihydrogen phosphate		20	w/v	polyethylene glycol 3350
D7						2.8	M	sodium acetate
D8		0.1	M	sodium bicine	pH 9.0	2	v/v	dioxane		10	w/v	polyethylene glycol 20000
D9		0.1	M	tris chloride	pH 8.5	20	w/v	polyethylene glycol monomethyl ether 2000		0.2	M	trimethylamine n-oxide
D10						12.5	v/v	2-methyl-2,4-pentanediol		12.5	w/v	polyethylene glycol 1000		12.5	w/v	polyethylene glycol 3350
D11		0.1	M	phosphate-citrate	pH 4.2	40	v/v	polyethylene glycol 300
D12						20	v/v	glycerol		0.04	M	potassium dihydrogen phosphate		16	w/v	polyethylene glycol 8000
E1		0.1	M	sodium hepes	pH 7.5	0.8	M	potassium dihydrogen phosphate		0.8	M	sodium dihydrogen phosphate
E2						20	w/v	polyethylene glycol 3350		0.2	M	potassium chloride
E3		0.1	M	sodium hepes	pH 7.5	0.05	M	cadmium sulfate		1	M	sodium acetate
E4		0.1	M	tris chloride	pH 8.5	50	v/v	2-methyl-2,4-pentanediol		0.2	M	ammonium dihydrogen phosphate
E5		0.1	M	sodium hepes	pH 7.5	20	w/v	polyethylene glycol 3000		0.2	M	sodium chloride
E6						20	w/v	polyethylene glycol 3350		0.2	M	diammonium tartrate
E7						0.2	M	sodium chloride
E8		0.1	M	bis-tris chloride	pH 6.5	1.5	M	ammonium sulfate		0.1	M	sodium chloride
E9		0.1	M	ches	pH 9.5	30	w/v	polyethylene glycol 3000
E10		0.1	M	sodium mes	pH 6.0	1	M	lithium chloride		20	w/v	polyethylene glycol 6000
E11						20	w/v	polyethylene glycol 3350		0.2	M	sodium nitrate
E12		0.1	M	sodium hepes	pH 7.0	0.5	w/v	jeffamine ed-2001	pH 7.0	1.1	M	sodium malonate
F1		0.1	M	sodium acetate-acetic acid	pH 4.6	0.1	M	cadmium chloride		30	v/v	polyethylene glycol 400
F2						0.2	M	ammonium sulfate		30	w/v	polyethylene glycol 4000
F3						20	w/v	polyethylene glycol 3350		0.2	M	trilithium citrate
F4		0.1	M	sodium hepes	pH 7.5	0.8	M	potassium dihydrogen phosphate		1.2	M	sodium dihydrogen phosphate
F5		0.1	M	sodium acetate-acetic acid	pH 4.5	0.2	M	lithium sulfate		30	w/v	polyethylene glycol 8000
F6						20	w/v	polyethylene glycol 3350		0.2	M	potassium formate
F7						20	v/v	ethylene glycol		10	w/v	polyethylene glycol 8000
F8						20	w/v	polyethylene glycol 8000
F9						0.2	M	ammonium fluoride		20	w/v	polyethylene glycol 3350
F10						20	w/v	polyethylene glycol 3350		0.2	M	sodium sulfate
F11						0.2	M	magnesium chloride
F12		0.1	M	sodium hepes	pH 7.0	1	M	sodium succinate		1	w/v	polyethylene glycol monomethyl ether 2000
G1						0.15	M	potassium bromide		30	w/v	polyethylene glycol monomethyl ether 2000
G2		1.4	M	sodium dihydrogen-dipotassium hydrogen phosphate	pH 5.6
G3						0.2	M	ammonium iodide		20	w/v	polyethylene glycol 3350
G4		0.1	M	caps	pH 10.5	0.8	M	dipotassium hydrogen phosphate		0.2	M	lithium sulfate		1.2	M	sodium dihydrogen phosphate
G5		0.1	M	sodium cacodylate	pH 6.5	0.2	M	magnesium chloride		50	v/v	polyethylene glycol 200
G6						20	w/v	polyethylene glycol 3350		0.15	M	sodium dl-malate	pH 7.0
G7						15	w/v	polyethylene glycol 3350		0.1	M	sodium succinate	pH 7.0
G8		0.1	M	phosphate-citrate	pH 4.2	0.2	M	lithium sulfate		20	w/v	polyethylene glycol 1000
G9						0.2	M	calcium acetate		20	w/v	polyethylene glycol 3350
G10		0.1	M	sodium cacodylate	pH 6.5	0.2	M	lithium sulfate		30	v/v	polyethylene glycol 400
G11		0.1	M	tris chloride	pH 8.5	30	v/v	polyethylene glycol 400		0.2	M	trisodium citrate
G12						5	v/v	2-propanol		2	M	ammonium sulfate
H1						20	w/v	polyethylene glycol 3350		0.2	M	potassium nitrate
H2		0.1	M	imidazole	pH 8.0	0.2	M	calcium acetate		20	w/v	polyethylene glycol 1000
H3						20	w/v	polyethylene glycol 3350		0.2	M	disodium tartrate
H4		0.1	M	sodium mes	pH 6.0	10	v/v	glycerol		5	w/v	polyethylene glycol 1000		30	w/v	polyethylene glycol 600
H5		0.1	M	sodium mes	pH 6.0	35	v/v	2-methyl-2,4-pentanediol		0.2	M	lithium sulfate
H6						20	w/v	polyethylene glycol 4000
H7						20	w/v	polyethylene glycol 3350		0.2	M	potassium fluoride
H8		0.1	M	sodium cacodylate	pH 6.5	10	v/v	2-propanol		0.2	M	zinc acetate
H9						20	v/v	glycerol		10	w/v	polyethylene glycol 4000
H10						0.2	M	lithium sulfate		25	w/v	polyethylene glycol 3350
H11		0.1	M	sodium bicine	pH 9.0	30	w/v	polyethylene glycol 6000
H12	7	0.1	M	sodium hepes	pH 7.0	15	w/v	polyethylene glycol 4000
