## Supplementary material for "Data and Diversity Driven Development of a Shotgun Crystallisation Screen using the Protein Data Bank": Shotgun II Greedy.csv

Name: Shotgun II Greedy
Owner: c3@csiro.au
Number of wells: 96
Setup Date: -
Well	pH	Buffer				Chem 1				Chem 2				Chem 3				Chem 4
A1		0.1	M	tris chloride	pH 8.5	0.2	M	magnesium chloride		30	w/v	polyethylene glycol 4000
A2						20	w/v	polyethylene glycol 3350
A3		0.1	M	sodium hepes	pH 7.5	10	v/v	2-propanol		20	w/v	polyethylene glycol 4000
A4		0.1	M	tris chloride	pH 8.5	30	w/v	polyethylene glycol 4000		0.2	M	sodium acetate
A5		0.1	M	tris chloride	pH 8.5	2	M	ammonium sulfate
A6		0.1	M	bis-tris chloride	pH 5.5	25	w/v	polyethylene glycol 3350
A7		0.1	M	sodium hepes	pH 7.5	2	M	ammonium sulfate		2	v/v	polyethylene glycol 400
A8		0.1	M	sodium hepes	pH 7.5	1.4	M	trisodium citrate
A9		0.1	M	tris chloride	pH 8.5	0.2	M	lithium sulfate		30	w/v	polyethylene glycol 4000
A10		0.1	M	bis-tris chloride	pH 5.5	0.2	M	magnesium chloride		25	w/v	polyethylene glycol 3350
A11		0.1	M	bis-tris chloride	pH 5.5	0.2	M	ammonium sulfate		25	w/v	polyethylene glycol 3350
A12		0.1	M	sodium mes	pH 6.5	12	w/v	polyethylene glycol 20000
B1		0.1	M	bis-tris chloride	pH 5.5	25	w/v	polyethylene glycol 3350		0.2	M	sodium chloride
B2						25	w/v	polyethylene glycol 1500
B3		0.1	M	sodium cacodylate	pH 6.5	0.2	M	magnesium acetate		20	w/v	polyethylene glycol 8000
B4		0.1	M	sodium hepes	pH 7.5	0.2	M	magnesium chloride		25	w/v	polyethylene glycol 3350
B5		0.1	M	sodium acetate-acetic acid	pH 4.6	2	M	ammonium sulfate
B6		0.1	M	sodium mes	pH 6.5	0.2	M	ammonium sulfate		30	w/v	polyethylene glycol monomethyl ether 5000
B7		0.1	M	sodium hepes	pH 7.5	25	w/v	polyethylene glycol 3350
B8		0.1	M	sodium mes	pH 6.5	1.6	M	ammonium sulfate		10	v/v	dioxane
B9		0.1	M	trisodium citrate-citric acid	pH 5.6	20	v/v	2-propanol		20	w/v	polyethylene glycol 4000
B10		0.1	M	bis-tris chloride	pH 5.5	0.2	M	lithium sulfate		25	w/v	polyethylene glycol 3350
B11						2	M	ammonium sulfate
B12		0.1	M	bis-tris chloride	pH 6.5	25	w/v	polyethylene glycol 3350
C1		0.1	M	sodium hepes	pH 7.5	20	w/v	polyethylene glycol 10000
C2		0.1	M	bis-tris chloride	pH 5.5	0.2	M	ammonium acetate		25	w/v	polyethylene glycol 3350
C3		0.1	M	sodium acetate-acetic acid	pH 4.6	0.2	M	ammonium sulfate		25	w/v	polyethylene glycol 4000
C4		0.1	M	bis-tris chloride	pH 5.5	2	M	ammonium sulfate
C5						20	w/v	polyethylene glycol 3350		0.2	M	trisodium citrate
C6		0.1	M	trisodium citrate-citric acid	pH 5.5	20	w/v	polyethylene glycol 3000
C7		0.1	M	sodium hepes	pH 7.5	20	w/v	polyethylene glycol 8000
C8		0.1	M	bis-tris chloride	pH 6.5	0.2	M	magnesium chloride		25	w/v	polyethylene glycol 3350
C9		0.1	M	sodium hepes	pH 7.5	0.2	M	calcium chloride		28	v/v	polyethylene glycol 400
C10		0.1	M	sodium hepes	pH 7.5	1.5	M	lithium sulfate
C11		0.1	M	sodium acetate-acetic acid	pH 4.6	0.2	M	ammonium acetate		30	w/v	polyethylene glycol 4000
C12		0.1	M	sodium acetate-acetic acid	pH 4.6	2	M	sodium formate
D1		0.1	M	bis-tris chloride	pH 6.5	0.2	M	ammonium sulfate		25	w/v	polyethylene glycol 3350
D2		0.1	M	bis-tris chloride	pH 6.5	2	M	ammonium sulfate
D3		0.1	M	trisodium citrate-citric acid	pH 5.6	0.2	M	ammonium acetate		30	w/v	polyethylene glycol 4000
D4		0.1	M	sodium cacodylate	pH 6.5	0.2	M	ammonium sulfate		30	w/v	polyethylene glycol 8000
D5		0.1	M	sodium cacodylate	pH 6.5	0.2	M	calcium acetate		18	w/v	polyethylene glycol 8000
D6		0.1	M	sodium hepes	pH 7.5	5	v/v	2-methyl-2,4-pentanediol		10	w/v	polyethylene glycol 6000
D7		0.2	M	triammonium citrate-citric acid	pH 7.0	20	w/v	polyethylene glycol 3350
D8		0.1	M	bis-tris chloride	pH 6.5	25	w/v	polyethylene glycol 3350		0.2	M	sodium chloride
D9		0.1	M	sodium hepes	pH 7.5	0.2	M	ammonium sulfate		25	w/v	polyethylene glycol 3350
D10		0.1	M	tris chloride	pH 8.5	0.2	M	magnesium chloride		20	w/v	polyethylene glycol 8000
D11		0.1	M	sodium mes	pH 6.5	1.6	M	magnesium sulfate
D12		0.1	M	tris chloride	pH 8.5	25	w/v	polyethylene glycol 3350
E1		0.1	M	sodium hepes	pH 7.5	0.2	M	lithium sulfate		25	w/v	polyethylene glycol 3350
E2		0.1	M	sodium hepes	pH 7.5	0.2	M	magnesium chloride		30	v/v	polyethylene glycol 400
E3		0.1	M	tris chloride	pH 8.5	0.2	M	magnesium chloride		25	w/v	polyethylene glycol 3350
E4		0.1	M	sodium cacodylate	pH 6.5	0.2	M	sodium acetate		30	w/v	polyethylene glycol 8000
E5		0.1	M	bis-tris chloride	pH 6.5	0.2	M	lithium sulfate		25	w/v	polyethylene glycol 3350
E6		0.1	M	trisodium citrate-citric acid	pH 5.6	2	M	ammonium sulfate		0.2	M	potassium sodium tartrate
E7		2.4	M	sodium malonate-malonic acid	pH 7.0
E8		0.1	M	sodium hepes	pH 7.5	8	v/v	ethylene glycol		10	w/v	polyethylene glycol 8000
E9						20	w/v	polyethylene glycol 3350		0.2	M	sodium formate
E10		0.1	M	sodium cacodylate	pH 6.5	1	M	trisodium citrate
E11		0.1	M	bis-tris chloride	pH 6.5	20	w/v	polyethylene glycol monomethyl ether 5000
E12		0.1	M	trisodium citrate-citric acid	pH 5.6	0.5	M	ammonium sulfate		1	M	lithium sulfate
F1		0.1	M	sodium hepes	pH 7.5	1.6	M	ammonium sulfate		0.1	M	sodium chloride
F2		0.1	M	sodium acetate-acetic acid	pH 4.6	8	w/v	polyethylene glycol 4000
F3						4	M	sodium formate
F4		0.1	M	bis-tris chloride	pH 5.5	0.1	M	ammonium acetate		17	w/v	polyethylene glycol 10000
F5		0.1	M	sodium hepes	pH 7.5	2	M	ammonium sulfate
F6						20	w/v	polyethylene glycol 3350		0.2	M	potassium sodium tartrate
F7		0.1	M	sodium acetate-acetic acid	pH 4.6	0.2	M	ammonium sulfate		30	w/v	polyethylene glycol monomethyl ether 2000
F8						0.2	M	magnesium formate		20	w/v	polyethylene glycol 3350
F9		0.1	M	sodium hepes	pH 7.5	25	w/v	polyethylene glycol 3350		0.2	M	sodium chloride
F10		0.1	M	sodium hepes	pH 7.5	0.2	M	ammonium acetate		25	w/v	polyethylene glycol 3350
F11		0.1	M	sodium mes	pH 6.0	0.2	M	calcium acetate		20	w/v	polyethylene glycol 8000
F12		0.1	M	sodium cacodylate	pH 6.5	2	M	ammonium sulfate		0.2	M	sodium chloride
G1		0.1	M	bis-tris chloride	pH 6.5	28	w/v	polyethylene glycol monomethyl ether 2000
G2		0.1	M	sodium acetate-acetic acid	pH 4.6	30	v/v	2-methyl-2,4-pentanediol		0.02	M	calcium chloride
G3						20	w/v	polyethylene glycol 3350		0.2	M	potassium thiocyanate
G4						60	v/v	tacsimate	pH 7.0
G5		0.1	M	tris chloride	pH 8.5	25	w/v	polyethylene glycol 3350		0.2	M	sodium chloride
G6						0.2	M	diammonium hydrogen citrate		20	w/v	polyethylene glycol 3350
G7		0.1	M	bis-tris chloride	pH 6.5	0.05	M	calcium chloride		30	v/v	polyethylene glycol monomethyl ether 550
G8						0.2	M	ammonium chloride		20	w/v	polyethylene glycol 3350
G9		0.1	M	tris chloride	pH 8.5	0.2	M	ammonium sulfate		25	w/v	polyethylene glycol 3350
G10		0.1	M	bis-tris chloride	pH 5.5	1	M	ammonium sulfate		1	w/v	polyethylene glycol 3350
G11		0.1	M	ches	pH 9.5	20	w/v	polyethylene glycol 8000
G12						25	w/v	polyethylene glycol 3350
H1		0.1	M	tris chloride	pH 8.5	1.5	M	ammonium sulfate		12	v/v	glycerol
H2		0.1	M	sodium hepes	pH 7.0	30	w/v	jeffamine ed-2001	pH 7.0
H3						0.2	M	calcium chloride		20	w/v	polyethylene glycol 3350
H4						3.5	M	sodium formate
H5		0.1	M	tris chloride	pH 8.5	0.2	M	ammonium acetate		25	w/v	polyethylene glycol 3350
H6						20	w/v	polyethylene glycol 3350		0.2	M	sodium thiocyanate
H7		0.1	M	sodium mes	pH 6.5	25	v/v	polyethylene glycol monomethyl ether 550		0.01	M	zinc sulfate
H8		0.1	M	sodium hepes	pH 7.5	10	w/v	polyethylene glycol 3350		0.2	M	proline
H9		0.1	M	trisodium citrate-citric acid	pH 5.6	0.2	M	ammonium acetate		30	w/v	polyethylene glycol 4000
H10						2.1	M	sodium dl-malate	pH 7.0
H11		0.1	M	sodium hepes	pH 7.5	4.3	M	sodium chloride
H12		0.1	M	phosphate-citrate	pH 4.2	0.2	M	sodium chloride		20	w/v	polyethylene glycol 8000
